# Evidence for fungivory in *Proctotydaeus furnarius*, a brood mite of the Australian stingless bee *Tetragonula carbonaria*

**DOI:** 10.64898/2026.10.26.762071

**Authors:** Clare Price, Jasmin Li, Ana F. Pantoja, Reilly Seet, Rosalyn Gloag, Kenya E. Fernandes

**Affiliations:** School of Life and Environmental Sciences, University of Sydney, Sydney, NSW, Australia

**Keywords:** Meliponini, stingless bees, acari, mites, fungivory

## Abstract

Mites are common but poorly understood associates of stingless bee nests. The brood mite *Proctotydaeus furnarius* inhabits brood cells of *Tetragonula carbonaria* and was hypothesised to feed on fungi. We tested this hypothesis using electron microscopy, ITS amplicon sequencing, dye-based feeding trials, and brood-cell culturing. The unarmed, needle-like stylets of *P. furnarius* resembled those of fungivorous mites. In feeding trials, *P. furnarius* consumed a yeast isolate (*Zygosaccharomyces* sp.) cultured from brood cells, although also consumed crushed bee pupae. Mite presence did not detectably alter the culturable brood-cell microbial community. These findings suggest that *P. furnarius* feeds on fungi inside host nests but could shift its diet to feed on host brood according to resource availability.
