## Supplementary Table S1 for "Evidence for fungivory in *Proctotydaeus furnarius*, a brood mite of the Australian stingless bee *Tetragonula carbonaria*"

### Sheet: Table S3
Table S3. Summary of different colony morphological types grown on agar plates from brood cells.1
Morphotype ID	Colony Morphological Characteristics							Media Type					Mite Abundance			Hive
	Shape	Margin	Elevation	Dominant Colour	Surface Texture	Density		PDA	NA	15GF	MYAG50		High	Low		A	B	D
M01	Irregular	Irregular	Raised	Cream	Smooth	Mixed		A	P	A	A		P	P		P	P	P
M02	Irregular	Irregular	Convex	White	Rough	Opaque		P	A	A	A		P	P		P	P	P
M03	Round	Ciliate	Umbonate	Black	Rough	Opaque		P	A	A	A		P	P		P	A	P
M04	Round	Ciliate	Convex	White	Rough	Opaque		P	A	P	P		P	P		P	A	P
M05	Round	Irregular	Umbonate	Brown	Smooth	Opaque		A	A	P	P		P	P		P	P	P
M06	Irregular	Irregular	Flat	Brown	Smooth	Opaque		A	A	P	P		P	P		A	P	P
M07	Irregular	Irregular	Flat	White	Smooth	Translucent		P	P	A	A		P	P		P	P	A
M08	Round	Irregular	Raised	White	Rough	Opaque		P	P	A	A		P	P		A	P	P
M09	Irregular	Irregular	Flat	Brown	Rough	Opaque		A	P	A	A		A	P		P	A	A
M10	Round	Irregular	Raised	White	Smooth	Opaque		A	P	A	A		P	P		A	A	P
M11	Round	Ciliate	Umbonate	Brown	Smooth	Opaque		A	P	A	A		A	P		A	P	A
M12	Irregular	Irregular	Raised	White	Smooth	Opaque		A	P	A	A		P	P		A	P	P
M13	Irregular	Irregular	Flat	Cream	Smooth	Mixed		P	A	A	A		A	P		A	P	A
N/A2								A	P	P	P		P	P		P	P	P
1 P = presence (green); A = absence (red)
2 N/A row indicates plates where no colonies grew.
