## Supplementary Table S1 for "Evidence for fungivory in *Proctotydaeus furnarius*, a brood mite of the Australian stingless bee *Tetragonula carbonaria*"

### Sheet: Table S1
Table S1. Identified isolates cultured from Tetragonula carbonaria brood cells, including those used in feeding trials, identified via Sanger sequencing and NCBI BLASTn.
Isolate ID	Marker	Closest BLASTn Match Genus	Closest Match Accession No.	Query Cover (%)	Percentage Identity (%)	E-Value	Study Sequence Accesion No.	Feeding Trial
TCBF2601	ITS1	Zygosaccharomyces	OR026445.1	91	96.63	1e-89	QB170851	Yes
TCBF2602	ITS1	Niesslia	PQ580582.1	100	100	7e-97	QB170852	No
TCBF2603	ITS1	Monascus	KY511738.1	100	100	4e-115	QB170853	Yes
TCBF2604	ITS1	Cladosporium	PZ022957.1	100	100	2e-103	QB170854	Yes
TCBF2605	ITS1	Cystobasidium	PQ805458.1	100	100	4e-99	QB170855	Yes
TCBF2606	ITS1	Penicillium	PZ557046.1	100	100	3e-53	QB170856	No
TCBF2607	ITS1	Lipomyces	PZ764259.1	99	100	0	QB170857	No
TCBB2601	16S V3-V4	Stenotrophomonas	OM971118.1	100	100	0	QB159965	Yes
TCBB2602	16S V3-V4	Superficieibacter	CP179893.1	100	100	2e-158	QB159966	No
TCBB2603	16S V3-V4	Enterobacter	HM584024.1	100	99.74	0	QB159967	No
TCBB2604	16S V3-V4	Pseudomonas	DQ659141.1	100	99.47	0	QB159968	Yes
TCBB2605	16S V3-V4	Methylobacterium	PZ574356.1	100	100	0	QB159969	No
TCBB2606	16S V3-V4	Roseomonas	OR262704.1	100	100	0	QB159970	Yes
TCBB2607	16S V3-V4	Novosphingobium	OP389194.1	100	100	0	QB159971	Yes
TCBB2608	16S V3-V4	Rhizobium	MN989127.1	100	100	0	QB159972	Yes
TCBB2609	16S V3-V4	Sphingomonas	PX788546.1	100	100	0	QB159973	No
TCBB2610	16S V3-V4	Citrobacter	KT185012.1	100	99.75	0	QB159974	No
TCBB2611	16S V3-V4	Mesorhizobium	PZ120683.1	100	100	1e-176	QB159975	No
TCBB2612	16S V3-V4	Myroides	PZ016550.1	100	100	7e-97	QB159976	No
