## Supplementary Table S1 for "Evidence for fungivory in *Proctotydaeus furnarius*, a brood mite of the Australian stingless bee *Tetragonula carbonaria*"

### Sheet: Table S2
Table S2. Selected top BLAST hits for the dominant unclassified fungal ASV (ASV1), following primer trimming.
Name	Description	Sceintific Name	Query Cover (%)	Percentage Identity (%)	E-Value	Accesion No.
Chytridiomycota	Chytridiomycota sp. 'CA01' isolate CA FUNDIS iNaturalist #221417324 small subunit ribosomal RNA gene, partial sequence; internal transcribed spacer 1, 5.8S ribosomal RNA gene, and internal transcribed spacer 2, complete sequence; and large subunit ribosomal RNA gene, partial sequence	Chytridiomycota sp. 'CA01'	27	95.71	2e-19	PV804273.1
Rozellomycota	Uncultured Cryptomycota genomic DNA sequence contains ITS1	Uncultured Rozellomycota	23	98.31	8e-18	OZ419529.1
Ramaria_acrisiccescens	Ramaria acrisiccescens isolate iNaturalist # 321476543 small subunit ribosomal RNA gene, partial sequence; internal transcribed spacer 1, 5.8S ribosomal RNA gene, and internal transcribed spacer 2, complete sequence; and large subunit ribosomal RNA gene, partial sequence	Ramaria acrisiccescens	23	98.31	8e-18	PZ536691.1
Boreoplaca_ultrafrigida	Boreoplaca ultrafrigida clone 1772e62d053ede771da935dccda8195ce40a9eee small subunit ribosomal RNA gene, partial sequence; internal transcribed spacer 1, complete sequence; and 5.8S ribosomal RNA gene, partial sequence	Boreoplaca ultrafrigida	23	98.31	8e-18	MK281967.1
Uncultured_fungus_01	Uncultured fungus genomic DNA sequence contains ITS1	Uncultured fungus	27	95.65	2e-19	OZ426413.1
Uncultured_fungus_02	Uncultured fungus clone OTU333 small subunit ribosomal RNA gene, partial sequence; internal transcribed spacer 1, complete sequence; and 5.8S ribosomal RNA gene, partial sequence	Uncultured fungus	22	100	2e-18	MN835596.1
